# Novel ddPCR diagnostic assays for the high-throughput surveillance of *Kdr* mutations in *Aedes albopictus*

**DOI:** 10.64898/2026.08.06.743222

**Authors:** Louis Nadalin, Thierry Gaude, Frédéric Laporte, Julien Renaud, Claudia Mulat, Delphine Rey, Grégory L’ambert, Nicolas Le Doeuff-Le Roy, Guillaume Lacour, Antoine Mignotte, Thomas Althaus, Alizée Costantini, Konstantinos Mavridis, Verena Pichler, Beniamino Caputo, Jean-Marc Bonneville, Jean-Philippe David

## Abstract

**Background:** Resistance of the arbovirus vector *Aedes albopictus* to pyrethroid insecticides is an emerging threat to vector control programs in Europe. Three knock-down resistance (’*Kdr*’) mutations affecting the voltage-gated sodium channels targeted by pyrethroids are known to confer resistance: *V1016G, I1532T* and *F1534C*. As these *Kdr* mutations are actively circulating in Europe, their monitoring is crucial for resistance surveillance programs. However, current *Kdr* genotyping methods are labor-intensive and costly, limiting their applicability for large-scale high-throughput surveillance.

**Methodology:** Novel digital droplet PCR (ddPCR) TaqMan assays were developed, allowing the quantification of these *Kdr* mutations from pooled mosquito samples from field populations. The specificity of these assays was validated by using mosquitoes of known genotypes together with synthetic DNA constructs carrying haplotype combinations previously unseen in the field. The assays’ accuracy was assessed by comparing *Kdr* frequencies measured from pooled mosquitoes to those derived from individual genotypes. These assays were then used in a pilot surveillance study in mainland France, integrating deltamethrin bioassays, pooled *Kdr* mutation tracking and vector control interventions data.

**Findings:** The developed ddPCR assays demonstrated high accuracy and specificity, with matching *Kdr* mutation frequencies between pooled samples and individual genotyping. The pilot surveillance study confirmed the low prevalence of *Kdr V1016G* and *I1532T* mutations in most French populations, though some populations exhibited a moderate decrease in susceptibility to deltamethrin. Deltamethrin spraying intensity was weakly correlated with *Kdr I1532T* mutation frequency while no correlation was observed with deltamethrin susceptibility, suggesting that insecticide selective pressure from curative vector control activities is at most a minor driver of resistance.

**Conclusion:** These novel ddPCR assays provide a simple, cost-effective and high-throughput method for quantifying the frequency of *Kdr* mutations in *Ae. albopictus* populations. Their implementation in routine country-wide surveillance programs will enhance the detection of emerging resistance, and inform vector control strategies, preventing arboviral disease transmission.

**Author summary:** *Aedes albopictus*, the Asian tiger mosquito, is an emerging global threat due to its ability to transmit the dengue, chikungunya and Zika viruses among others. Recurrent use of insecticides to prevent infections selects resistant mosquitoes. *Kdr* (knock-down resistance) mutations confer resistance to pyrethroid insecticides, like deltamethrin. In order to track the arrival of these mutations in a population, individual PCR tests are routinely used, which is very inefficient and costly. The digital droplet PCR tests presented in this study can instead be performed on pools of mosquitoes from the field, greatly increasing the output while reducing the costs. This makes them ideal for use in the surveillance of these mutations in field populations. We first confirmed that the tests are as efficient in pools as they are on single mosquitoes, then we applied these tests in a pilot study on French field mosquitoes to demonstrate their applicability for use in surveillance. Finally, we explored the link between deltamethrin sprayings, bioassay mortality and *Kdr* mutations frequency, which is non-existent. This means the current management of mosquito populations via insecticide use is sensible. We believe these tests have a place in streamlining the future surveillance programs of these mutations in the field.
