## Supplementary material for "Novel ddPCR diagnostic assays for the high-throughput surveillance of *Kdr* mutations in *Aedes albopictus*": S1 file

### Sheet: Feuil1
Country	Population	Symbol	Year	Normalized mortality (%)	CI high mortality (%)*	CI low mortality (%)	Mol. Bio. Sample size	Frequency V1016G (%)	CI high V1016G (%)	CI low V1016G (%)	Frequency I1532T (%)	CI high I1532T (%)	CI low I1532T (%)	Frequency F1534C (%)	CI high F1534C (%)	CI low F1534C (%)	Treatments <10km
France	Composite Montpellier bioassay survivors	MTP-survivor	2022	-	-	-	33	2.68704	3.10425	2.26983	3.8577	4.45613	3.25927	0	0	0	-
France	Composite Montpellier bioassay dead	MTP-dead	2022	-	-	-	100	0	0	0	0.950946	1.19818	0.703716	0	0	0	-
France	Aiton	AIT	2020	100	100	96.2	35	0	0	0	0	0	0	0	0	0	0
France	Aiton	AIT	2021	85.2	88.9	81.5	40	0	0	0	0	0	0	0	0	0	0
France	Aiton	AIT	2022	94.8	98.7	90.9	100	0	0	0	0	0	0	0	0	0	0
France	Aix-les-Bains	AIX	2020	100	100	91.1	17	0	0	0	0	0	0	0	0	0	2
France	Bourg-en-Bresse	BEB	2021	-	-	-	62	0	0	0	0	0	0	0	0	0	0
France	Bourg-en-Bresse	BEB	2022	94.8	100	89.6	-	-	-	-	-	-	-	-	-	-	0
France	Bergerac	BER	2022	84.1	77.7	90.5	100	0	0	0	12.9254	14.0998	11.751	0	0	0	4
France	Bischheim	BIS	2020	100	100	97.2	31	0	0	0	7.99453	8.78714	7.20192	0	0	0	2
France	Bischheim	BIS	2021	81	96.7	65.3	89	0	0	0	0	0	0	0	0	0	2
France	Bischheim	BIS	2022	96.3	100	91.5	56	0	0	0	0	0	0	0	0	0	2
France	Chambéry	CHY	2021	-	-	-	85	0	0	0	0	0	0	0	0	0	3
France	Chambéry	CHY	2022	89.5	92.7	86.3	-	-	-	-	-	-	-	-	-	-	3
France	Montpellier	MTP	2020	93.1	99.4	86.8	-	-	-	-	-	-	-	-	-	-	118
France	Montpellier - La Martelle	MTPM	2022	84.1	90.4	77.8	-	-	-	-	-	-	-	-	-	-	109
France	Montpellier - Mas Drevon	MTPD	2022	78.2	83.9	72.5	-	-	-	-	-	-	-	-	-	-	115
France	Montpellier - North	MTPN	2022	91.9	96.8	87	-	-	-	-	-	-	-	-	-	-	118
France	Décines	DEC	2022	97.2	99.2	95.2	100	0	0	0	0.485417	0.654488	0.316347	0	0	0	6
France	Muret	MUR	2022	88.2	93.9	82.5	100	0	0	0	2.92005	3.64761	2.19249	0	0	0	26
France	Nîmes	NIM	2022	79.2	89.2	69.2	100	0	0	0	0.349929	0.638609	0.0612485	0	0	0	28
France	Pau	PAU	2022	92.3	94.4	90.2	88	0	0	0	5.4571	6.03819	4.87601	0	0	0	17
France	Pérols	PER	2022	84.2	91.4	77	100	0	0	0	5.18344	6.14184	4.22504	0	0	0	88
France	Rivesaltes	RIV	2022	83.4	92.1	74.7	100	0	0	0	4.66291	5.40098	3.92483	0	0	0	28
France	Saint-Médard-en-Jalles	SME	2022	100	100	95.2	87	0	0	0	2.57839	2.96222	2.19456	0	0	0	37
France	Saint-Martin-D'Hères	SMH	2020	91.9	94.8	89	55	0	0	0	0	0	0	0	0	0	6
France	Saint-Martin-D'Hères	SMH	2021	92.7			12	0	0	0	0	0	0	0	0	0	6
France	Saint-Martin-D'Hères	SMH	2022	96	99.4	92.6	100	0	0	0	0.793268	1.04976	0.536778	0	0	0	6
France	Saint-Orens-de-Gameville	STO	2022	77.4	85.5	69.3	100	0	0	0	3.51627	4.59389	2.43865	0	0	0	94
France	Saussan	SAU	2022	84.4	91.1	77.7	-	-	-	-	-	-	-	-	-	-	70
France	Villeurbanne	VIL	2020	-	-	-	57	0	0	0	4.40024	5.07557	3.7249	0	0	0	7
France	Villeurbanne	VIL	2021	97.7	100	95	100	0	0	0	1.38558	1.64928	1.12188	0	0	0	7
France	Villeurbanne	VIL	2022	96.9	100	93.3	91	0	0	0	8.36682	8.78808	7.94557	0	0	0	7
France	Cannes Harbor	CANH	2023	-	-	-	50	2.33	2.79	1.86	3.17	3.61	2.73	0	0	0	34
France	Marseille Airport	MARA	2024	-	-	-	100	0	0	0	1.6	2.19	1.02	0	0	0	9
France	Marseille Harbor	MARH	2024	-	-	-	91	0	0	0	3.59	4.05	3.14	0	0	0	26
France	Nice	NIC	2020	80.9	90	71.8	-	-	-	-	-	-	-	-	-	-	64
France	Nice Airport	NICA	2024	-	-	-	100	2.81	3.42	2.19	0.901	1.33	0.469	0	0	0	66
France	Toulon Harbor	TOUH	2023	-	-	-	100	0.52	0.739	0.308	4.91	5.48	4.35	0	0	0	52
Principality of Monaco	Monaco	MON	2025	-	-	-	200	3.88	4.3	3.46	2.3	2.78	1.82	0	0	0	8
*The high bounds of the mortality CI were truncated to 100% if higher
